# Analytical and computational solution for the estimation of SNP-heritability in biobank-scale and distributed datasets

**DOI:** 10.1101/2024.09.20.614017

**Authors:** Guo-An Qi, Qi-Xin Zhang, Jingyu Kang, Tianyuan Li, Xiyun Xu, Zhe Zhang, Zhe Fan, Siyang Liu, Guo-Bo Chen

## Abstract

Estimation of heritability has been a routine in statistical genetics, in particular with the increasing sample size such as biobank-scale data and distributed datasets, the latter of which has increasing concerns of privacy. Recently a randomized Haseman-Elston regression (RHE-reg) has been proposed to estimate SNP-heritability, and given sufficient iteration (*B*) RHE-reg can tackle biobank-scale data, such as UK Biobank (UKB), very efficiently. In this study, we present an analytical solution that balances iteration *B* and RHE-reg estimation, which resolves the convergence of the proposed RHE-reg in high precision. We applied the method for 81 UKB quantitative traits and estimated their SNP-heritability and test statistics precisely. Furthermore, we extended RHE-reg into distributed datasets and demonstrated their utility in real data application and simulated data. The software for estimating SNP-heritability for biobank-scale data is released: https://github.com/gc5k/gear2.
