## Supplementary material for "Analytical and computational solution for the estimation of SNP-heritability in biobank-scale and distributed datasets": ExtendData2

### Sheet: Sheet1
Table3. Comparison between estimates calculated in Xu et al.'s work and the current work.
Field ID	Field Name	N	Xu et al. 's estimates			Estimates in the current study						Deviation						Correlation in heritability
			No iteration included			B = 10			B = 50			B = 10			B = 50
			me	h2	SE	me	h2	SE	me	h2	SE	me	h2	SE	me	h2	SE	B = 10	B = 50
46	Hand grip strength (left)	277019	87350.9	0.14211	0.00150882	93048.7	0.101609	0.012261	86576.3	0.0928528	0.00931392	1.06523	0.715002	8.12621	0.991132	0.653386	6.17297	0.766881	0.769976
47	Hand grip strength (right)	277027	87350.9	0.142949	0.00150878	82849.5	0.0908998	0.0122743	86206.4	0.0956904	0.0107392	0.948467	0.635889	8.13526	0.986897	0.669402	7.11781
48	Waist circumference	277649	87350.9	0.218529	0.0015054	85225.4	0.203666	0.0184626	88642	0.213754	0.0126727	0.975667	0.931987	12.2642	1.01478	0.97815	8.41815
49	Hip circumference	277613	87350.9	0.243877	0.0015056	80504.5	0.2816	0.0461103	87548.2	0.311136	0.0461045	0.921622	1.15468	30.6259	1.00226	1.27579	30.6221
50	Standing height	277508	87350.9	0.729141	0.00150616	97683.7	0.537959	0.0612636	91136.8	0.49482	0.050475	1.11829	0.737799	40.6752	1.04334	0.678635	33.5123
78	Heel bone mineral density (BMD) T-score, automated	158445	87350.9	0.298633	0.00263797	86391.7	0.335106	0.0390262	90110.2	0.352465	0.0335434	0.989019	1.12213	14.794	1.03159	1.18026	12.7156
102	Pulse rate, automated reading	259815	87350.9	0.170186	0.00160873	96575.6	0.226999	0.0203881	87493.4	0.201138	0.0139852	1.1056	1.33383	12.6734	1.00163	1.18187	8.69332
189	Townsend deprivation index at recruitment	277798	87350.9	0.208774	0.00150459	90715	0.257092	0.0286904	89278.7	0.252101	0.0234549	1.03851	1.23143	19.0686	1.02207	1.20753	15.5889
874	Duration of walks	267826	87350.9	0.0397316	0.00156061	88976.8	0.0483034	0.00650294	88301.1	0.0481894	0.0055158	1.01861	1.21574	4.16692	1.01088	1.21287	3.53438
894	Duration of moderate activity	231311	87350.9	0.0341486	0.00180698	86315.2	0.0414673	0.00770796	88269.1	0.043726	0.00754572	0.988143	1.21432	4.26567	1.01051	1.28046	4.17588
914	Duration of vigorous activity	166696	87350.9	0.0252557	0.00250739	86155.8	0.0296242	0.00440382	88196.8	0.0306021	0.00404627	0.986318	1.17297	1.75634	1.00968	1.21169	1.61374
1050	Time spend outdoors in summer	277852	87350.9	0.0788849	0.0015043	93279.4	0.108049	0.018726	89110.2	0.102679	0.0166062	1.06787	1.3697	12.4483	1.02014	1.30163	11.0392
1060	Time spent outdoors in winter	277852	87350.9	0.0633189	0.0015043	93279.4	0.0864992	0.0153695	89110.2	0.0822989	0.0136687	1.06787	1.36609	10.2171	1.02014	1.29975	9.08643
1070	Time spent watching television (TV)	278142	87350.9	0.167199	0.00150273	90026.9	0.204502	0.023003	88717.1	0.200946	0.0194016	1.03063	1.22311	15.3074	1.01564	1.20184	12.9109
1160	Sleep duration	278142	87350.9	0.070367	0.00150273	90026.9	0.0892583	0.0130625	88717.1	0.0876911	0.0117498	1.03063	1.26847	8.69249	1.01564	1.2462	7.81895
1289	Cooked vegetable intake	278142	87350.9	0.0617679	0.00150273	90026.9	0.0803946	0.0152581	88717.1	0.0789804	0.014201	1.03063	1.30156	10.1536	1.01564	1.27866	9.45011
1299	Salad / raw vegetable intake	278142	87350.9	0.0566065	0.00150273	90026.9	0.084175	0.0227818	88717.1	0.0826955	0.0217142	1.03063	1.48702	15.1602	1.01564	1.46088	14.4498
1309	Fresh fruit intake	278142	87350.9	0.0558655	0.00150273	90026.9	0.0680559	0.00713256	88717.1	0.0668547	0.00586687	1.03063	1.21821	4.74639	1.01564	1.19671	3.90413
1438	Bread intake	277852	87350.9	0.073116	0.0015043	93279.4	0.0976768	0.0180878	89110.2	0.09287	0.0161251	1.06787	1.33592	12.0241	1.02014	1.27017	10.7193
1488	Tea intake	278142	87350.9	0.0788139	0.00150273	90026.9	0.0984645	0.0134221	88717.1	0.0967383	0.0119133	1.03063	1.24933	8.93179	1.01564	1.22743	7.92775
1528	Water intake	278142	87350.9	0.0753735	0.00150273	90026.9	0.0981609	0.0155795	88717.1	0.09644	0.0141941	1.03063	1.30233	10.3674	1.01564	1.27949	9.44552
2139	Age first had sexual intercourse	255880	87350.9	0.0509347	0.00163347	87985.6	0.0605337	0.00730625	86449.5	0.0599048	0.0060269	1.00727	1.18846	4.47284	0.98968	1.17611	3.68963
2149	Lifetime number of sexual partners	253460	87350.9	0.00779721	0.00164907	86769.1	0.0109264	0.00371779	87039.8	0.0109443	0.00367026	0.993339	1.40132	2.25448	0.996438	1.40362	2.22565
2714	Age when periods started (menarche)	148818	87350.9	0.103246	0.00280862	92189.6	0.127282	0.016095	88275.6	0.120313	0.0132759	1.05539	1.23281	5.73057	1.01059	1.16531	4.72684
2744	Birth weight of first child	120455	87350.9	0.10174	0.00346994	90727	0.127464	0.0181364	88282	0.123729	0.0155679	1.03865	1.25283	5.22672	1.01066	1.21612	4.48651
2754	Age at first live birth	100951	87350.9	0.217411	0.00414036	90309.5	0.265258	0.0271341	92013.6	0.271062	0.0200303	1.03387	1.22008	6.55356	1.05338	1.24677	4.83782
2867	Age started smoking in former smokers	66988	87350.9	0.0491631	0.00623952	84042.6	0.0703989	0.0237584	87230.8	0.0775525	0.0250435	0.962126	1.43195	3.80773	0.998625	1.57745	4.01369
2887	Number of cigarettes previously smoked daily	63560	87350.9	0.14895	0.00657605	85996.3	0.166675	0.0281397	86057.6	0.168846	0.0254665	0.984492	1.119	4.27912	0.985194	1.13358	3.87262
2966	Age high blood pressure diagnosed	73517	87350.9	0.034627	0.00568539	83572.8	0.0408026	0.010783	92653.6	0.0500904	0.0121364	0.956748	1.17835	1.89662	1.06071	1.44657	2.13466
2976	Age diabetes diagnosed	12628	87350.9	0.617559	0.0331207	89905.6	1.20652	0.53265	88002.9	1.13684	0.469209	1.02925	1.95369	16.0821	1.00746	1.84086	14.1666
3148	Heel bone mineral density (BMD)	158371	87350.9	0.300684	0.0026392	95805.3	0.382508	0.0445413	89825.1	0.353893	0.0346237	1.09679	1.27213	16.8768	1.02832	1.17696	13.119
3436	Age started smoking in current smokers	19655	87350.9	0.0488016	0.021265	85460.2	0.0685155	0.0334688	87542.1	0.0784973	0.0341264	0.978355	1.40396	1.57389	1.00219	1.6085	1.60482
3456	Number of cigarettes currently smoked daily (current cigarette smokers)	18005	87350.9	0.294381	0.0232153	91238.8	0.341123	0.0580689	91753	0.347426	0.0513085	1.04451	1.15878	2.50132	1.0504	1.18019	2.21012
3761	Age hay fever, rhinitis or eczema diagnosed	64854	87350.9	0.110998	0.00644482	94648.3	0.152952	0.0247424	91309.3	0.148422	0.0223099	1.08354	1.37797	3.83911	1.04532	1.33716	3.46168
3786	Age asthma diagnosed	31535	87350.9	0.264895	0.0132543	87446.3	0.325509	0.0485111	86934.8	0.323713	0.0417092	1.00109	1.22882	3.66003	0.995236	1.22204	3.14684
3872	Age of primiparous women at birth of child	19504	87350.9	0.15501	0.0214297	90438.1	NA	NA	NA	NA	NA	1.03534	NA	NA	NA	NA	NA
4079	Diastolic blood pressure, automated reading	259815	87350.9	0.161	0.00160873	96575.6	0.236147	0.0510151	87493.4	0.209279	0.0415365	1.1056	1.46675	31.7114	1.00163	1.29987	25.8194
4080	Systolic blood pressure, automated reading	259812	87350.9	0.154988	0.00160875	93759.6	0.197116	0.0177086	85771.9	0.176818	0.0119315	1.07337	1.27182	11.0077	0.981923	1.14085	7.41664
4105	Heel bone mineral density (BMD) (left)	89026	87350.9	0.288091	0.00469495	91524.7	0.352597	0.0465837	91594.8	0.353281	0.0404122	1.04778	1.22391	9.92209	1.04858	1.22628	8.6076
4106	Heel bone mineral density (BMD) T-score, automated (left)	89076	87350.9	0.285595	0.00469232	85787	0.324283	0.0440475	85139.7	0.32188	0.0370374	0.982096	1.13546	9.38715	0.974686	1.12705	7.8932
4124	Heel bone mineral density (BMD) (right)	89025	87350.9	0.29629	0.00469499	85354	0.339734	0.0537039	89126.4	0.357943	0.0505045	0.977139	1.14663	11.4386	1.02033	1.20808	10.7571
4125	Heel bone mineral density (BMD) T-score, automated (right)	89071	87350.9	0.292539	0.00469257	75666.2	0.291257	0.0461947	85093.7	0.33546	0.047739	0.866232	0.995617	9.84423	0.974159	1.14672	10.1733
5201	logMAR, final (right)	62296	87350.9	0.0209318	0.00670944	96954.9	0.0291553	0.0125616	89697.3	0.0287207	0.0113144	1.10995	1.39287	1.87223	1.02686	1.37211	1.68634
5208	logMAR, final (left)	62255	87350.9	0.0342157	0.00671384	83236.2	0.0373281	0.0112486	88765.1	0.0440207	0.0121279	0.952894	1.09096	1.67543	1.01619	1.28656	1.8064
5254	Intra-ocular pressure, corneal-compensated (right)	60140	87350.9	0.125408	0.00694994	82407.7	0.137821	0.0229869	88226.4	0.152749	0.0224474	0.943409	1.09898	3.30749	1.01002	1.21801	3.22987
5255	Intra-ocular pressure, Goldmann-correlated (right)	60140	87350.9	0.227037	0.00694995	82407.7	0.245312	0.0280046	88226.4	0.268317	0.021827	0.943409	1.08049	4.02947	1.01002	1.18182	3.1406
5256	Corneal hysteresis (right)	60140	87350.9	0.173383	0.00694994	82407.7	0.190862	0.025698	88226.4	0.209775	0.0228471	0.943409	1.10081	3.69758	1.01002	1.20989	3.28738
5257	Corneal resistance factor (right)	60140	87350.9	0.228148	0.00694995	82407.7	0.247515	0.0278887	88226.4	0.270686	0.0214452	0.943409	1.08489	4.01279	1.01002	1.18645	3.08566
5262	Intra-ocular pressure, corneal-compensated (left)	60048	87350.9	0.138614	0.00696055	93238.6	0.207639	0.0509169	91432.2	0.201715	0.047965	1.0674	1.49796	7.31507	1.04672	1.45522	6.89098
5263	Intra-ocular pressure, Goldmann-correlated (left)	60048	87350.9	0.233141	0.00696055	93238.6	0.299965	0.0347864	91432.2	0.29225	0.0295034	1.0674	1.28662	4.99765	1.04672	1.25353	4.23866
5264	Corneal hysteresis (left)	60048	87350.9	0.139297	0.00696055	93238.6	0.20784	0.0505299	91432.2	0.201912	0.0475738	1.0674	1.49206	7.25947	1.04672	1.44951	6.83478
5265	Corneal resistance factor (left)	60048	87350.9	0.191854	0.00696055	93238.6	0.257856	0.0433435	91432.2	0.250957	0.0395648	1.0674	1.34402	6.22702	1.04672	1.30806	5.68415
20015	Sitting height	277231	87350.9	0.444054	0.00150767	89902.1	0.394175	0.0709842	89744.7	0.393279	0.0664964	1.02921	0.887673	47.082	1.0274	0.885655	44.1054
20019	Speech-reception-threshold (SRT) estimate (left)	84777	87350.9	0.0325316	0.00493022	91370	0.0468386	0.0132389	90008.4	0.0463694	0.0126659	1.04601	1.43979	2.68526	1.03042	1.42536	2.56904
20021	Speech-reception-threshold (SRT) estimate (right)	84880	87350.9	0.034042	0.00492426	84184.8	0.0439095	0.0149095	88389.4	0.0499424	0.0160444	0.963754	1.28986	3.02776	1.01189	1.46708	3.25823
20022	Birth weight	159328	87350.9	0.141417	0.00262335	88092.2	0.171155	0.0211469	82145.4	0.156882	0.0152474	1.00849	1.21029	8.06104	0.940407	1.10936	5.8122
20127	Neuroticism score	226198	87350.9	0.133428	0.00184782	88632.8	0.156742	0.0190388	90359.5	0.16092	0.0166103	1.01467	1.17473	10.3034	1.03444	1.20605	8.98913
20150	Forced expiratory volume in 1-second (FEV1), Best measure	207848	87350.9	0.207046	0.00201096	83509.8	0.178057	0.0334213	89315.2	0.192955	0.0342322	0.956026	0.859986	16.6196	1.02249	0.931941	17.0229
20151	Forced vital capacity (FVC), Best measure	207848	87350.9	0.251987	0.00201096	83509.8	0.186934	0.0257151	89315.2	0.202564	0.0238549	0.956026	0.74184	12.7875	1.02249	0.803867	11.8625
20161	Pack years of smoking	81555	87350.9	0.201416	0.00512504	85062.3	0.212347	0.025455	87947.6	0.223794	0.0224439	0.9738	1.05427	4.96679	1.00683	1.1111	4.37927
20162	Pack years adult smoking as proportion of life span exposed to smoking	81555	87350.9	0.247941	0.00512504	85062.3	0.267044	0.0324155	87947.6	0.280148	0.0287049	0.9738	1.07705	6.32493	1.00683	1.1299	5.60091
21001	Body mass index (BMI)	277223	87350.9	0.282147	0.00150771	89444.7	0.351266	0.0466336	86324.4	0.336744	0.0393323	1.02397	1.24498	30.93	0.988248	1.19351	26.0874
21002	Weight	277325	87350.9	0.299427	0.00150716	89681.4	0.323589	0.0531435	87776.2	0.31551	0.0465165	1.02668	1.08069	35.2608	1.00487	1.05371	30.8638
21021	Pulse wave Arterial Stiffness index	92137	87350.9	0.033017	0.00453643	90631.6	0.0378164	0.00713688	84403.4	0.0364023	0.006258	1.03756	1.14536	1.57324	0.966256	1.10253	1.3795
23099	Body fat percentage	273077	87350.9	0.297519	0.0015306	86293.3	0.2054	0.0261954	87971.3	0.210226	0.0223784	0.987892	0.690377	17.1144	1.0071	0.706598	14.6206
23102	Whole body water mass	273248	87350.9	0.385743	0.00152965	81306.4	0.158026	0.0215079	86923.3	0.171307	0.0204629	0.930802	0.409666	14.0607	0.995104	0.444096	13.3775
23106	Impedance of whole body	273221	87350.9	0.320853	0.0015298	93363.6	0.24408	0.0214444	88390.2	0.228622	0.0157003	1.06883	0.760721	14.0178	1.0119	0.712543	10.263
23107	Impedance of leg (right)	273237	87350.9	0.314272	0.00152971	87877.2	0.31375	0.03163	88832.6	0.317842	0.0246496	1.00602	0.998338	20.6771	1.01696	1.01136	16.1139
23108	Impedance of leg (left)	273233	87350.9	0.312907	0.00152973	88317.8	0.318249	0.0337284	89800.9	0.324596	0.0254551	1.01107	1.01707	22.0486	1.02805	1.03735	16.6402
23109	Impedance of arm (right)	273218	87350.9	0.269154	0.00152981	80066.6	0.147504	0.0147437	87861.5	0.165133	0.010037	0.916608	0.548028	9.63757	1.00585	0.613526	6.56093
23110	Impedance of arm (left)	273232	87350.9	0.271606	0.00152974	85150.1	0.159033	0.015249	90254.4	0.170328	0.0102292	0.974805	0.585529	9.96838	1.03324	0.627115	6.6869
23111	Leg fat percentage (right)	273234	87350.9	0.310981	0.00152973	84238.8	0.111632	0.013992	89429.9	0.119627	0.0123521	0.964372	0.358968	9.14674	1.0238	0.384677	8.07472
23114	Leg predicted mass (right)	273224	87350.9	0.319021	0.00152978	92581.2	0.183313	0.0279619	87852.3	0.171489	0.023079	1.05988	0.57461	18.2784	1.00574	0.537547	15.0865
23115	Leg fat percentage (left)	273218	87350.9	0.306071	0.00152981	90274.6	0.110747	0.0139329	89087.3	0.109205	0.0113827	1.03347	0.361834	9.10757	1.01988	0.356796	7.44058
23118	Leg predicted mass (left)	273202	87350.9	0.310374	0.0015299	92290.2	0.179356	0.0275327	83717.3	0.159638	0.0217546	1.05655	0.57787	17.9964	0.958402	0.51434	14.2196
23119	Arm fat percentage (right)	273196	87350.9	0.278739	0.00152994	87747.6	0.193578	0.0245296	86995.2	0.191964	0.0209414	1.00454	0.694478	16.0331	0.995928	0.688687	13.6877
23122	Arm predicted mass (right)	273167	87350.9	0.32866	0.0015301	89519.6	0.144647	0.0195385	87838.8	0.141152	0.0169371	1.02483	0.440111	12.7694	1.00559	0.429477	11.0693
23123	Arm fat percentage (left)	273155	87350.9	0.281144	0.00153017	81573.5	0.178671	0.0235942	86828.6	0.192309	0.0207386	0.93386	0.635514	15.4194	0.99402	0.684023	13.5532
23126	Arm predicted mass (left)	273112	87350.9	0.325551	0.00153041	90292.1	0.155443	0.0213026	88655.3	0.151946	0.0181428	1.03367	0.477477	13.9196	1.01493	0.466735	11.8549
23127	Trunk fat percentage	273083	87350.9	0.277649	0.00153057	88558	0.287215	0.0365342	90622.2	0.294975	0.0314992	1.01382	1.03445	23.8697	1.03745	1.0624	20.5801
23130	Trunk predicted mass	272987	87350.9	0.418152	0.00153111	92134.4	0.183545	0.0220645	84689.1	0.165977	0.0177327	1.05476	0.438943	14.4108	0.969527	0.39693	11.5816
